# Longitudinal characterization of the captive adult and tadpole Wyoming toad (*Anaxyrus baxteri*) microbiome

**DOI:** 10.1101/2023.06.13.544657

**Authors:** Nicole Scarberry, Zachary L. McAdams, Derek Benson, Jason Herrick, Brandon Moore, Aaron C. Ericsson

## Abstract

At one time thought to be extinct in the wild, the Wyoming toad (*Anaxyrus baxteri*) is one of the most critically endangered North American amphibian species. Despite approximately 20 years of *ex situ* breeding and reintroduction programs, these animals remain functionally extinct in the wild. There is concern among those working in these programs that individuals bred in captivity fail to develop the proper microbiome to withstand the stressors of their native habitat following release. In related species, the skin microbiome has been shown to have a defensive function against common pathogens affecting these animals. However, the early-life microbiome of developing tadpoles in this species remains unknown and therefore this defensive function is unexplored in the Wyoming toad. This study employed 16S rRNA amplicon sequencing to document the baseline microbiome of tadpoles bred for release and captive adult breeder populations. To characterize microbiome development, multiple rounds of skin mucosal and cloacal swabs were obtained concurrently from adult Wyoming toads bred at Omaha’s Henry Doorly Zoo and Aquarium. Our results revealed significant differences between tadpole and adult microbiomes, as well as significant sex-dependent differences within the adult Wyoming toads, in terms of richness and composition. Thus, these findings have identified the baseline microbiome of this endangered species, and variables significantly influencing its composition. Ongoing studies of the only extant wild population are expected to identify taxa not present in captive toads, and potentially help design husbandry modifications to maximize survivability following reintroduction to the wild.
