## Supplemental File 1 for "Longitudinal characterization of the captive adult and tadpole Wyoming toad (*Anaxyrus baxteri*) microbiome"

### Sheet: age_phylum_ancombc_res
taxon	lfc_(Intercept)	lfc_age1	se_(Intercept)	se_age1	W_(Intercept)	W_age1	p_(Intercept)	p_age1	q_(Intercept)	q_age1	diff_(Intercept)	diff_age1
Actinobacteriota	-0.0399037	1.85276	0.158195	0.165182	-0.252243	11.2165	0.800853	3.38514e-29	0.993691	9.13989e-28	FALSE	TRUE
Bacteroidota	-0.0255824	1.17965	0.195782	0.202529	-0.130668	5.82461	0.896038	5.72476e-09	0.993691	3.86421e-08	FALSE	TRUE
Cyanobacteria	-0.0245093	1.12922	0.218435	0.22506	-0.112204	5.0174	0.910662	5.23753e-07	0.993691	2.35689e-06	FALSE	TRUE
Bacillota	-0.0106309	0.476934	0.175149	0.182023	-0.0606962	2.62019	0.951601	0.00878814	0.993691	0.0215709	FALSE	TRUE
Patescibacteria	-0.0362494	1.681	0.184911	0.191724	-0.196037	8.76784	0.844582	1.82128e-18	0.993691	2.45872e-17	FALSE	TRUE
Bacteria	-0.0170842	0.780241	0.204217	0.210917	-0.0836573	3.69927	0.933329	0.000216218	0.993691	0.000729736	FALSE	TRUE
Deinococcota	-0.0338583	1.56862	0.193382	0.200143	-0.175086	7.8375	0.861012	4.59609e-15	0.993691	4.13648e-14	FALSE	TRUE
Chloroflexi	-0.0220513	1.01369	0.190178	0.196958	-0.115951	5.14673	0.907692	2.65071e-07	0.993691	1.43138e-06	FALSE	TRUE
Bdellovibrionota	0.0100488	-0.495013	0.192174	0.198943	0.0522902	-2.48822	0.958297	0.0128385	0.993691	0.0288867	FALSE	TRUE
Armatimonadota	-0.0158257	0.721088	0.156575	0.163573	-0.101074	4.40836	0.919492	1.04155e-05	0.993691	4.01741e-05	FALSE	TRUE
Acidobacteriota	-0.0143465	0.651567	0.188551	0.195341	-0.0760881	3.33553	0.939349	0.00085137	0.993691	0.00255411	FALSE	TRUE
WPS-2	0.00756198	-0.378131	0.113431	0.120695	0.066666	-3.13294	0.946848	0.00173067	0.993691	0.00467281	FALSE	TRUE
Proteobacteria	-0.00143676	0.0448093	0.181692	0.188524	-0.00790764	0.237684	0.993691	0.812126	0.993691	0.812126	FALSE	FALSE
Verrucomicrobiota	0.00965308	-0.476413	0.248357	0.254844	0.0388678	-1.86943	0.968996	0.0615627	0.993691	0.118728	FALSE	FALSE
Desulfobacterota	0.00686341	-0.345299	0.239648	0.246173	0.0286395	-1.40267	0.977152	0.160717	0.993691	0.271209	FALSE	FALSE
Planctomycetota	-0.0029102	0.114061	0.217866	0.224494	-0.0133577	0.508079	0.989342	0.611398	0.993691	0.66031	FALSE	FALSE
Campilobacterota	-0.00376018	0.15401	0.17205	0.178944	-0.0218552	0.860663	0.982563	0.389423	0.993691	0.553391	FALSE	FALSE
Deferribacterota	-0.00335028	0.134745	0.146449	0.153517	-0.0228767	0.877719	0.981749	0.380096	0.993691	0.553391	FALSE	FALSE
Fusobacteriota	0.00213861	-0.123233	0.171876	0.178771	0.0124427	-0.689335	0.990072	0.490613	0.993691	0.575937	FALSE	FALSE
Spirochaetota	-0.00215854	0.0787329	0.168249	0.175167	-0.0128294	0.449472	0.989764	0.653091	0.993691	0.67821	FALSE	FALSE
Elusimicrobiota	-0.0028193	0.109789	0.12763	0.134824	-0.0220897	0.814314	0.982376	0.415465	0.993691	0.560878	FALSE	FALSE
Myxococcota	0.00182654	-0.108566	0.204277	0.210977	0.00894148	-0.514585	0.992866	0.606843	0.993691	0.66031	FALSE	FALSE
Abditibacteriota	-0.00469412	0.197905	0.125605	0.132811	-0.037372	1.49013	0.970188	0.136191	0.993691	0.245144	FALSE	FALSE
Dependentiae	0.00176035	-0.105455	0.144083	0.151168	0.0122176	-0.697601	0.990252	0.485427	0.993691	0.575937	FALSE	FALSE
Nitrospirota	0.00393742	-0.207777	0.102457	0.10973	0.03843	-1.89352	0.969345	0.0582885	0.993691	0.118728	FALSE	FALSE
Sumerlaeota	0.0011224	-0.0754714	0.101596	0.108868	0.0110477	-0.69324	0.991185	0.488159	0.993691	0.575937	FALSE	FALSE
Gemmatimonadota	-0.00362353	0.147587	0.132016	0.139182	-0.0274477	1.06039	0.978103	0.288965	0.993691	0.458945	FALSE	FALSE

### Sheet: age_phylum_ancombc_sz
taxon	structural_zero (age = adult)	structural_zero (age = tadpole)
Actinobacteriota	FALSE	FALSE
Proteobacteria	FALSE	FALSE
Bacteroidota	FALSE	FALSE
Verrucomicrobiota	FALSE	FALSE
Cyanobacteria	FALSE	FALSE
Bacillota	FALSE	FALSE
Patescibacteria	FALSE	FALSE
Bacteria	FALSE	FALSE
Deinococcota	FALSE	FALSE
Desulfobacterota	FALSE	FALSE
Planctomycetota	FALSE	FALSE
Chloroflexi	FALSE	FALSE
Campilobacterota	FALSE	FALSE
Deferribacterota	FALSE	FALSE
Fusobacteriota	FALSE	FALSE
Bdellovibrionota	FALSE	FALSE
Synergistota	FALSE	TRUE
Spirochaetota	FALSE	FALSE
Armatimonadota	FALSE	FALSE
Acidobacteriota	FALSE	FALSE
Elusimicrobiota	FALSE	FALSE
Myxococcota	FALSE	FALSE
Abditibacteriota	FALSE	FALSE
Fibrobacterota	FALSE	FALSE
Dependentiae	FALSE	FALSE
Nitrospirota	FALSE	FALSE
WPS-2	FALSE	FALSE
Sumerlaeota	FALSE	FALSE
Gemmatimonadota	FALSE	FALSE
Hydrogenedentes	TRUE	FALSE
SAR324_clade(Marine_group_B)	FALSE	FALSE
Latescibacterota	TRUE	FALSE
Modulibacteria	TRUE	FALSE
Halanaerobiaeota	TRUE	FALSE
Fermentibacterota	FALSE	TRUE
